# A putative long noncoding RNA-encoded micropeptide maintains cellular homeostasis in pancreatic β-cells

**DOI:** 10.1101/2020.05.12.091728

**Authors:** Mark Li, Fan Shao, Qingwen Qian, Wenjie Yu, Zeyuan Zhang, Biyi Chen, Dan Su, Yuwei Guo, An-Vi Phan, Long-sheng Song, Samuel B. Stephens, Julien Sebag, Yumi Imai, Ling Yang, Huojun Cao

## Abstract

Micropeptides (microproteins) encoded by transcripts previously annotated as long noncoding RNA (IncRNAs) are emerging as important mediators of fundamental biological processes in health and disease. Here we applied two computational tools to identify putative micropeptides encoded by lncRNAs that are expressed in the human pancreas. We experimentally verified one such micropeptide encoded by a β-cell- and neural cell-enriched lncRNA *TUNAR* (*also known as TUNA, HI-LNC78 or LINC00617*). We named this highly conserved 48-amino-acid micropeptide <u>B</u>eta cell- and <u>N</u>eural cell-regu<u>lin</u> (BNLN). BNLN contains a single-pass transmembrane domain and localized at the endoplasmic reticulum in pancreatic β-cells. Overexpression of BNLN lowered ER calcium levels, increased cytosolic calcium levels, and maintained ER homeostasis in response to high glucose challenge. To determine the physiological and pathological roles of BNLN, we assessed the BNLN expression in islets from mice fed with a high-fat diet and a regular diet, and found that *BNLN* is suppressed by diet-induced obesity (DIO). Conversely, overexpression of BNLN elevated glucose-stimulated insulin secretion in INS-1 cells. Lastly, BNLN overexpression enhanced insulin secretion in islets from lean and obese mice as well as from humans. Taken together, our study provides the first evidence that lncRNA-encoded micropeptides play a critical role in pancreatic β-cell function and provides a foundation for future comprehensive analyses of micropeptide function and pathophysiological impact on diabetes.
