## Supplemental Table 1 for "A putative long noncoding RNA-encoded micropeptide maintains cellular homeostasis in pancreatic β-cells"

### Sheet: Sheet1
Specie	Predicted_ORF	Verified_BNLN
Human	MRFSVSLARKIKTFATKMVITSENDEDRGGQEKESKEESVLAMLGIIGTILNLIVIIFVYIYTTL	MVITSENDEDRGGQEKESKEESVLAMLGIIGTILNLIVIIFVYIYTTL
Chimp	MRFSVSLARKIKTFAPKMVITSGNDEDRGGQEKESKEESVLAMLGIIGTILNLIVIIFVYIYTTL	MVITSGNDEDRGGQEKESKEESVLAMLGIIGTILNLIVIIFVYIYTTL
Gorilla	MRFSVSLARKIKTFATKMVITSGNDEDRGGQEKESKEESVLAMLGIIGTILNLIVIIFVYIYTTL	MVITSGNDEDRGGQEKESKEESVLAMLGIIGTILNLIVIIFVYIYTTL
Orangutan	MRFSVSLARKIKTFATKMVITSGNDEDRGGQEKESKEESVLAMLGIIGTILNLIVIIFVYIYTTL	MVITSGNDEDRGGQEKESKEESVLAMLGIIGTILNLIVIIFVYIYTTL
Crab_eating_macaque	MRFSVSLVRKIKTFATKMVITSGNDEDRGGQEKESKEESVLAMLGIIGTILNLIVIIFVYIYTTL	MVITSGNDEDRGGQEKESKEESVLAMLGIIGTILNLIVIIFVYIYTTL
Baboon	MRFSVSLTRKIKTFATKMVITSGNDEDRGGQEKESKEESVLAMLGIIGTILNLIVIIFVYIYTTL	MVITSGNDEDRGGQEKESKEESVLAMLGIIGTILNLIVIIFVYIYTTL
Green_monkey	MRFSVSLERKIKTFATKMVITSGNDEDRGGQEKESKEESVLAMLGIIGTILNLIVIIFVYIYTTL	MVITSGNDEDRGGQEKESKEESVLAMLGIIGTILNLIVIIFVYIYTTL
Marmoset	MRFSVSLARKIKTLTTKMVITSGNDEDRGGQERESKEESVLAMLGIVGTILNLIVIIFVYIYTTL	MVITSGNDEDRGGQERESKEESVLAMLGIVGTILNLIVIIFVYIYTTL
Squirrel_monkey	MRFSVSLARKIKTFTTKMVITSGNDEDRGGQEKESKEESVLAMLGIIGTILNLIVIIFVYIYTTL	MVITSGNDEDRGGQEKESKEESVLAMLGIIGTILNLIVIIFVYIYTTL
Bushbaby	MRFSVSLARKIKTFATKMVITSGNDDDRGGQEKESKEESVLAMLGIIGTILNLIVIIFVYIYTTL	MVITSGNDDDRGGQEKESKEESVLAMLGIIGTILNLIVIIFVYIYTTL
Lesser_Egyptian_jerboa	MLFSVSLARKIKSFATKMVITSGNDEDRGGQEKESKEESVLAMLGIIGTILNLIVIIFVYIYTTL	MVITSGNDEDRGGQEKESKEESVLAMLGIIGTILNLIVIIFVYIYTTL
Prairie_vole	MLFSVSLARKIKTFATKMVITGGNDEDRGGQEKESKEESVLAMLGIIGTILNLIVIIFVYIYTTL	MVITGGNDEDRGGQEKESKEESVLAMLGIIGTILNLIVIIFVYIYTTL
Golden_hamster	MLFSVSLSRKIKTFATKMVITSGNDEDRGGQEKENKEESVLAMLGIIGTILNLIVIIFVYIYTTL	MVITSGNDEDRGGQEKENKEESVLAMLGIIGTILNLIVIIFVYIYTTL
Mouse	MLFSVSLERKIKTFATKMVITSGNDEDRGGQEKESKEESVLAMLGIIGTILNLIVIIFVYIYTTL	MVITSGNDEDRGGQEKESKEESVLAMLGIIGTILNLIVIIFVYIYTTL
Rat	MLFSDNLSRKIKTFATKMVITSGNDEDRGGQEKESKEESVLAMLGIIGTILNLIVIIFVYIYTTL	MVITSGNDEDRGGQEKESKEESVLAMLGIIGTILNLIVIIFVYIYTTL
Naked_mole_rat	MLFSVSLERKIKTFATKMVITSGNDEDRGGQEKESKEESILAMLGIIGTILNLIVIIFVYIYTTL	MVITSGNDEDRGGQEKESKEESILAMLGIIGTILNLIVIIFVYIYTTL
Guinea_pig	MLFSVSLVRKIKTFATKMVITSGNDEDRGGQEKESKEESVLAMLGIIGTILNLIVIIFVYIYTTL	MVITSGNDEDRGGQEKESKEESVLAMLGIIGTILNLIVIIFVYIYTTL
Chinchilla	MLFSVSLVRKIKTFATKMVITSGNDEDRGGQEKESKEESVLAMLGIIGTILNLIVIIFVYIYTTL	MVITSGNDEDRGGQEKESKEESVLAMLGIIGTILNLIVIIFVYIYTTL
Brush_tailed_rat	MLFSVSLVRKIKTFATKMVITSGNDEDRGGQEKESKEESVLAMLGIVGTILNLIVIIFVYIYTTL	MVITSGNDEDRGGQEKESKEESVLAMLGIVGTILNLIVIIFVYIYTTL
Pika	MRFSVSPVRKIKTFATKMVITGGNDEDRGGQEKESKEESVLAMLGIIGTILNLIVIIFVYIYTTL	MVITGGNDEDRGGQEKESKEESVLAMLGIIGTILNLIVIIFVYIYTTL
Pig	MRCSVSLGRKIKTFATKMVITSGNDEDRGGQEKESKEESVLAMLGIIGTILNLIVIIFVYIYTTL	MVITSGNDEDRGGQEKESKEESVLAMLGIIGTILNLIVIIFVYIYTTL
Dolphin	MRCSVSLGRKIKTLATKMVITSGNDEDRGGQEKESKEESVLAMLGILGTILNLVVIIFVYIYTTL	MVITSGNDEDRGGQEKESKEESVLAMLGILGTILNLVVIIFVYIYTTL
Killer_whale	MRCSVSLGRKIKTFATKMVITSGNDEDRGGQEKESKEESVLAMLGILGTILNLVVIIFVYIYTTL	MVITSGNDEDRGGQEKESKEESVLAMLGILGTILNLVVIIFVYIYTTL
Cow	MRCSVSLVRKIKTFATKMVITSGNDEDRGGQERESKEESVLAMLGIIGTILNLIVIIFVYIYTTL	MVITSGNDEDRGGQERESKEESVLAMLGIIGTILNLIVIIFVYIYTTL
White_rhinoceros	MRCSVSLGRKIKTFATKMVITSGNDEDRGGQEKESKEESVLAMLGIIGTILNLIVIIFVYIYTTL	MVITSGNDEDRGGQEKESKEESVLAMLGIIGTILNLIVIIFVYIYTTL
Dog	MRCSVSLGRKIKTFATKMVITSGNEEDREGQERESKEESVLAMLGIIGTILNLIVIIFVYIYTTL	MVITSGNEEDREGQERESKEESVLAMLGIIGTILNLIVIIFVYIYTTL
Ferret	MRCSVSLGRKIKTFATKMVITSGNEEDREGQERENKEESILAMLGIIGTILNLIVIIFVYIYTTL	MVITSGNEEDREGQERENKEESILAMLGIIGTILNLIVIIFVYIYTTL
Pacific_walrus	MRCSVSLGRKIKTFATKMVITSGNEEDREGQERESKEESVLAMLGIIGTILNLIVIIFVYIYTTL	MVITSGNEEDREGQERESKEESVLAMLGIIGTILNLIVIIFVYIYTTL
Megabat	MHCSVSLGRKIKTFATKMVITSGNDEDRGGQEKESKEESVLAMLGIIGTILNLIVIIFVYIYTTL	MVITSGNDEDRGGQEKESKEESVLAMLGIIGTILNLIVIIFVYIYTTL
Big_brown_bat	MRCSVSLGRKIKTLATKMVLTSGNDEDRGGQEKESKEESVLAMLGIIGTILNLIVIIFVYIYTTL	MVLTSGNDEDRGGQEKESKEESVLAMLGIIGTILNLIVIIFVYIYTTL
Shrew	MRCSVSLGRKIKTFATKMVLTSGSDEDRGGQEKESKEESVLAMLGIIGTILNLVVIIFVYIYTTL	MVLTSGSDEDRGGQEKESKEESVLAMLGIIGTILNLVVIIFVYIYTTL
Star_nosed_mole	MRFSVSLGRKIKTFATKMVITGGNDDDRGSQEKESKEESVLAMLGIIGTILNLVVIIFVYIYTTL	MVITGGNDDDRGSQEKESKEESVLAMLGIIGTILNLVVIIFVYIYTTL
Elephant	MRCSVSLGRKIKTFATKMVITSGNDEDRGGQEKESKEESVLAMLGIIGTILNLIVIIFVYIYTTL	MVITSGNDEDRGGQEKESKEESVLAMLGIIGTILNLIVIIFVYIYTTL
Cape_elephant_shrew	MRCSVSLGRKIKTFANKMVITGGNDEDRGGQEKESKEESVLAMLGIIGTILNLVVIIFVYIYTTL	MVITGGNDEDRGGQEKESKEESVLAMLGIIGTILNLVVIIFVYIYTTL
Manatee	MRCSVSLGRKIKTFATKMVITSGNDEDRGGQEKESKEESVLAMLGIIGTILNLIVIIFVYIYTTL	MVITSGNDEDRGGQEKESKEESVLAMLGIIGTILNLIVIIFVYIYTTL
Cape_golden_mole	MRCSVSLGRKIKTFATKMVITSGNDEDRGGQEKESKEESVLAMLGIIGTILNLIVIIFVYIYTTL	MVITSGNDEDRGGQEKESKEESVLAMLGIIGTILNLIVIIFVYIYTTL
Tenrec	MRCSVSLGRKIKSLGTKMVITSGNDDDRGGQEKESKEESVLAMLGIIGTILNLIVIIFVYIYTTL	MVITSGNDDDRGGQEKESKEESVLAMLGIIGTILNLIVIIFVYIYTTL
Armadillo	MRYSVSLGRKIKTFATKMVITSGNDEDRGSQERESKEESILAMLGIIGTILNLIVIIFVYIYTTL	MVITSGNDEDRGSQERESKEESILAMLGIIGTILNLIVIIFVYIYTTL
Tasmanian_devil	MHCMINLRRRIKNLATKMVITSGNEEDRGSQEKENKEESILAMLGIIGTILNLIVIIFVYIYTTL	MVITSGNEEDRGSQEKENKEESILAMLGIIGTILNLIVIIFVYIYTTL
Platypus	AHFSVSLRRRIKTFATKMVITSGNEEEKGNHEKESKEETVLAMLGIIGTILNLIVIIFVYIYTTL	MVITSGNEEEKGNHEKESKEETVLAMLGIIGTILNLIVIIFVYIYTTL
Peregrine_falcon	EMSRVILKGRIKKLATKMVITSGNEEDKGSQEKESKEETILAMLGIIGTILNLIVIIFVYIYTTL	MVITSGNEEDKGSQEKESKEETILAMLGIIGTILNLIVIIFVYIYTTL
Scarlet_macaw	VILKRRIKKLATKMVITSGNEEDKGSQEKESKEETILAMLGIIGTILNLIVIIFVYIYTTL	MVITSGNEEDKGSQEKESKEETILAMLGIIGTILNLIVIIFVYIYTTL
Chinese_softshell_turtle	ASSWISLRRRLKKLATKMVITSGNEEDKGNQEKESKEETILAMLGIIGTILNLIVIIFVYIYTTL	MVITSGNEEDKGNQEKESKEETILAMLGIIGTILNLIVIIFVYIYTTL
Weddell_seal	MRCSVSLGRKIKTFATKMVITSGNEEDREGQERECKEESVLAMLGIIGTILNLIVIIFVYIYTTL	MVITSGNEEDREGQERECKEESVLAMLGIIGTILNLIVIIFVYIYTTL
Rabbit	MRFSVSLSRKIKTFATKMVITGGSDEDRGQERESKEESVLAMLGIIGTILNLVVIIFVYIYTTL	MVITGGSDEDRGQERESKEESVLAMLGIIGTILNLVVIIFVYIYTTL
Opossum	MHCMVSLRRRIKTLATKMVITSGNEEDRGSQEKENKEESILAMLGIIGTILNLIVIIFVYIYTTL	MVITSGNEEDRGSQEKENKEESILAMLGIIGTILNLIVIIFVYIYTTL
Aardvark	MRGSVSLGRKIKTFATKMVITSGNDEDRGGQEKESKEESVLAMLGIIGTILNLIVIIFVYIYTTL	MVITSGNDEDRGGQEKESKEESVLAMLGIIGTILNLIVIIFVYIYTTL
Gibbon	MRFSVSPARKIKTFATKMVITSGNDEDRGGQEKESKEESVLAMLGIIGTILNLIVIIFVYIYTTL	MVITSGNDEDRGGQEKESKEESVLAMLGIIGTILNLIVIIFVYIYTTL
Chinese_tree_shrew	MRFSVSLVRKIKTFATKMVITSGNDEDRGGQEKESKEESVLAMLGIIGTILNLIVIIFVYIYTTL	MVITSGNDEDRGGQEKESKEESVLAMLGIIGTILNLIVIIFVYIYTTL
Microbat	MRCSVSLGRKIKTLATKMVITGGNDEDRGGQEKESKEESVLAMLGIVGTILNLIVIIFVYIYTTL	MVITGGNDEDRGGQEKESKEESVLAMLGIVGTILNLIVIIFVYIYTTL
Rhesus	MRFSVSLVRKIKTFATKMVITSGNDEDRGGQEKESKEESVLAMLGIIGTILNLIVIIFVYIYTTL	MVITSGNDEDRGGQEKESKEESVLAMLGIIGTILNLIVIIFVYIYTTL
Panda	MRCSVSLGRKIKTFATKMVITSGNEEDREGQERESKEESVLAMLGIIGTILNLIVIIFVYIYTTL	MVITSGNEEDREGQERESKEESVLAMLGIIGTILNLIVIIFVYIYTTL
Alpaca	MRCSVSLGRKIKTFATKMVITSGNDEDRGGQEKESKEESVLAMLGIIGTILNLIVIIFVYIYTTL	MVITSGNDEDRGGQEKESKEESVLAMLGIIGTILNLIVIIFVYIYTTL
Chinese_hamster	MLFSVSLSRKIKTFATKMVITSGNDEDRGGPEKENKEESVLAMLGIIGTILNLIVIIFVYIYTTL	MVITSGNDEDRGGPEKENKEESVLAMLGIIGTILNLIVIIFVYIYTTL
Cat	MRCSVSLGRKIKTFATKMVITSGNDEDRGGQERESKEESVLAMLGIIGTILNLIVIIFVYIYTTL	MVITSGNDEDRGGQERESKEESVLAMLGIIGTILNLIVIIFVYIYTTL
Tibetan_antelope	MRCSISLGRKIKTFATKMVITSGNDEDRGGQEKESKEESVLAMLGIIGTILNLIVIIFVYIYTTL	MVITSGNDEDRGGQEKESKEESVLAMLGIIGTILNLIVIIFVYIYTTL
Black_flying_fox	MHCSVSLGRKIKTFATKMVITSGNDEDRGGQEKESKEESVLAMLGIIGTILNLIVIIFVYIYTTL	MVITSGNDEDRGGQEKESKEESVLAMLGIIGTILNLIVIIFVYIYTTL
Squirrel	VSLTRKIKTFATKMVITSGNDEDKGGQEKESKEESVLAMLGIIGTILNLIVIIFVYIYTTL	MVITSGNDEDKGGQEKESKEESVLAMLGIIGTILNLIVIIFVYIYTTL
Sheep	ISLGRKIKTFATKMVITSGNDEDRGGQEKESKEESVLAMLGIIGTILNLIVIIFVYIYTTL	MVITSGNDEDRGGQEKESKEESVLAMLGIIGTILNLIVIIFVYIYTTL
David's_myotis_bat	GSLGRKIKTLATKMVITSGNDEDRGGQEKESKEESVLAMLGIVGTILNLIVIIFVYIYTTL	MVITSGNDEDRGGQEKESKEESVLAMLGIVGTILNLIVIIFVYIYTTL
Wallaby	VSLRRRIKTLAAKMVITSGNEEDRGSQEKENKEESILAMLGIIGTILNLIVIIFVYIYTTL	MVITSGNEEDRGSQEKENKEESILAMLGIIGTILNLIVIIFVYIYTTL
Rock_pigeon	VILKGTIKKLATKMVITSGNEEDKGSQEKESKEETILAMLGIIGTILNLIVIIFVYIYTTL	MVITSGNEEDKGSQEKESKEETILAMLGIIGTILNLIVIIFVYIYTTL
Saker_falcon	VILKGRIKKLATKMVITSGNEEDKGSQEKESKEETILAMLGIIGTILNLIVIIFVYIYTTL	MVITSGNEEDKGSQEKESKEETILAMLGIIGTILNLIVIIFVYIYTTL
Collared_flycatcher	VILKGRIKKLATKMVITSGNEEDKGSQEKESKEETILAMLGIIGTILNLIVIIFVYIYTTL	MVITSGNEEDKGSQEKESKEETILAMLGIIGTILNLIVIIFVYIYTTL
White_throated_sparrow	VILKGRIKKLATKMVITSGNEEDKGSQEKESKEETILAMLGIIGTILNLIVIIFVYIYTTL	MVITSGNEEDKGSQEKESKEETILAMLGIIGTILNLIVIIFVYIYTTL
Medium_ground_finch	VILKGRIKKLATKMVITSGNEEDKGSQEKESKEETILAMLGIIGTILNLIVIIFVYIYTTL	MVITSGNEEDKGSQEKESKEETILAMLGIIGTILNLIVIIFVYIYTTL
Zebra_finch	VILKGRIKKLATKMVITSGNEEDKGSQEKESKEETILAMLGIIGTILNLIVIIFVYIYTTL	MVITSGNEEDKGSQEKESKEETILAMLGIIGTILNLIVIIFVYIYTTL
Budgerigar	VILKGRIKKLATKMVITSGNEEDKGGQEKESKEETILAMLGIIGTILNLIVIIFVYIYTTL	MVITSGNEEDKGGQEKESKEETILAMLGIIGTILNLIVIIFVYIYTTL
Parrot	VILKGRIKKLATKMVITSGNEEDKGSQEKESKEETILAMLGIIGTILNLIVIIFVYIYTTL	MVITSGNEEDKGSQEKESKEETILAMLGIIGTILNLIVIIFVYIYTTL
Mallard_duck	IILKGRIKKLTTKMVITSGNEEDKGSQEKESKEETILAMLGIIGTILNLIVIIFVYIYTTL	MVITSGNEEDKGSQEKESKEETILAMLGIIGTILNLIVIIFVYIYTTL
Chicken	IILKGRIKKLATKMVITSGNEEDKGSQEKESKEETILAMLGIIGTILNLIVIIFVYIYTTL	MVITSGNEEDKGSQEKESKEETILAMLGIIGTILNLIVIIFVYIYTTL
Turkey	IILKGRIKKLATKMVITSGNEEDKGSQEKESKEETILAMLGIIGTILNLIVIIFVYIYTTL	MVITSGNEEDKGSQEKESKEETILAMLGIIGTILNLIVIIFVYIYTTL
Green_seaturtle	VSLRRRIKKLATKMVITSGNEDDKGNQEKESKEETILAMLGIIGTILNLIVIIFVYIYTTL	MVITSGNEDDKGNQEKESKEETILAMLGIIGTILNLIVIIFVYIYTTL
Painted_turtle	VSLRRRIKKLATKMVITSGNEEDKGNQEKESKEETILAMLGIIGTILNLIVIIFVYIYTTL	MVITSGNEEDKGNQEKESKEETILAMLGIIGTILNLIVIIFVYIYTTL
Spiny_softshell_turtle	ISLRRRLKKLATKMVITSGNEEDRGNQEKESKEETILAMLGIIGTILNLIVIIFVYIYTTL	MVITSGNEEDRGNQEKESKEETILAMLGIIGTILNLIVIIFVYIYTTL
Lizard	VSLRRRIKKLATKMVITSGNEEEKSNQEKESKEESILAMLGIIGTILNLVVIIFVYIYTTL	MVITSGNEEEKSNQEKESKEESILAMLGIIGTILNLVVIIFVYIYTTL
X._tropicalis	VRQESGALEVLTKMVIIGGVEGDKESQEKESKEESILAMLGIIGTILNLIVIIFVYIYTTL	MVIIGGVEGDKESQEKESKEESILAMLGIIGTILNLIVIIFVYIYTTL
Tetraodon	TGLRRKVKTFPGKMVNTLHSDEEKGTQDKESKEESILAMLGIIGTILNLLVIIFVYIYTTL	MVNTLHSDEEKGTQDKESKEESILAMLGIIGTILNLLVIIFVYIYTTL
Fugu	IGLRRKVQTFPGKMVNTLHSDEEKGSQDKESKEESILAMLGIIGTILNLLVIIFVYIYTTL	MVNTLHSDEEKGSQDKESKEESILAMLGIIGTILNLLVIIFVYIYTTL
Yellowbelly_pufferfish	IGLRRKVQTFPGKMVNTLHSDEEKGSQDKESKEESILAMLGIIGTILNLLVIIFVYIYTTL	MVNTLHSDEEKGSQDKESKEESILAMLGIIGTILNLLVIIFVYIYTTL
Nile_tilapia	IGLRRKLQAFPGKMVNTLYSDEEKGIQDKESKEETILAMLGIIGTILNLVVIIFVYIYTTL	MVNTLYSDEEKGIQDKESKEETILAMLGIIGTILNLVVIIFVYIYTTL
Burton_mouthbreeder	TGLRRKLQAFPGKMVNTLYSDEEKGIQDKESKEETILAMLGIIGTILNLVVIIFVYIYTTL	MVNTLYSDEEKGIQDKESKEETILAMLGIIGTILNLVVIIFVYIYTTL
Zebra_mbuna	TGLRRKLQAFPGKMVNTLYSDEEKGIQDKESKEETILAMLGIIGTILNLVVIIFVYIYTTL	MVNTLYSDEEKGIQDKESKEETILAMLGIIGTILNLVVIIFVYIYTTL
Pundamilia_nyererei	TGLRRKLQAFPGKMVNTLYSDEEKGIQDKESKEETILAMLGIIGTILNLVVIIFVYIYTTL	MVNTLYSDEEKGIQDKESKEETILAMLGIIGTILNLVVIIFVYIYTTL
Southern_platyfish	IGPRQKLKTFAGKMVNAVCSDEEKGTQDKESKEESILAMLGIIGTILNLVVIIFVYIYTTL	MVNAVCSDEEKGTQDKESKEESILAMLGIIGTILNLVVIIFVYIYTTL
Atlantic_cod	SGVRFKLQTFAGKMVNTVYRDEESGIQDREGKEESILALLGIVGTILNLAVIIFVYLYTTL	MVNTVYRDEESGIQDREGKEESILALLGIVGTILNLAVIIFVYLYTTL
Mexican_cavefish	TGLREKLQTTSEKMVNTSLSDEEKGIQDKESKEESILAMLGIIGTILNLVVIIFVYIYTTL	MVNTSLSDEEKGIQDKESKEESILAMLGIIGTILNLVVIIFVYIYTTL
Spotted_gar	ASLRRKLQTFTVTMVNTAVSDEEKGAQEKESKEESILAMLGIIGTILNLIVIIFVYIYTTL	MVNTAVSDEEKGAQEKESKEESILAMLGIIGTILNLIVIIFVYIYTTL
