## Supplemental Table 2 for "A putative long noncoding RNA-encoded micropeptide maintains cellular homeostasis in pancreatic β-cells"

### Sheet: Sheet1
reference	Gene_Symbol	BNLN_vs_GFP_Fold_Enrichment
sp|Q93084|AT2A3_HUMAN	ATP2A3	6
sp|P11586|C1TC_HUMAN	MTHFD1	3
sp|Q96JG6|VPS50_HUMAN	VPS50	3
sp|Q9H0B6|KLC2_HUMAN	KLC2	3
sp|O60313|OPA1_HUMAN	OPA1	2.5
sp|P04406|G3P_HUMAN	GAPDH	2.5
sp|P16435|NCPR_HUMAN	POR	2.5
sp|Q92616|GCN1_HUMAN	GCN1	2.5
sp|O00159|MYO1C_HUMAN	MYO1C	2.11111
sp|O00291|HIP1_HUMAN	HIP1	2
sp|O60762|DPM1_HUMAN	DPM1	2
sp|P02786|TFR1_HUMAN	TFRC	2
sp|P06493|CDK1_HUMAN	CDK1	2
sp|P20336|RAB3A_HUMAN	RAB3A	2
sp|P20337|RAB3B_HUMAN	RAB3B	2
sp|P21281|VATB2_HUMAN	ATP6V1B2	2
sp|P23528|COF1_HUMAN	CFL1	2
sp|P26358|DNMT1_HUMAN	DNMT1	2
sp|P27338|AOFB_HUMAN	MAOB	2
sp|P39023|RL3_HUMAN	RPL3	2
sp|P54652|HSP72_HUMAN	HSPA2	2
sp|P62834|RAP1A_HUMAN	RAP1A	2
sp|Q6IQ26|DEN5A_HUMAN	DENND5A	2
sp|Q7L014|DDX46_HUMAN	DDX46	2
sp|Q8N1F7|NUP93_HUMAN	NUP93	2
sp|Q8NHH9|ATLA2_HUMAN	ATL2	2
sp|Q969V3|NCLN_HUMAN	NCLN	2
sp|Q96KG9|SCYL1_HUMAN	SCYL1	2
sp|Q99436|PSB7_HUMAN	PSMB7	2
sp|Q9BSJ2|GCP2_HUMAN	TUBGCP2	2
sp|Q9NR31|SAR1A_HUMAN	SAR1A	2
sp|Q9NZ01|TECR_HUMAN	TECR	2
sp|Q9UBX3|DIC_HUMAN	SLC25A10	2
sp|Q9Y5V3|MAGD1_HUMAN	MAGED1	2
