## Supplemental Table 3 for "A putative long noncoding RNA-encoded micropeptide maintains cellular homeostasis in pancreatic β-cells"

### Sheet: Manuscript Table
		Table 1. Mandatory Information
		ID	RRID	Sex	Age (years)	BMI (kg/m^2)	HbA1c	Diabetes History	Origin/Source of Islets	Figure(s)
		R297	None	Male	69	27.2	not available	No	Alberta Iset Core	5F,H,I
		R301	None	Male	18	19	5	No	Alberta Iset Core	5G,H,I
		R305	None	Male	60	21	5.6	No	Alberta Iset Core	5H,I
		R308	None	Male	20	19.8	5.5	No	Alberta Iset Core	5H
		R310	None	Male	25	26.4	5.4	No	Alberta Iset Core	5H,I
		R317	None	Male	54	26.4	5.1	No	Alberta Iset Core	5H,I
		R318	SAMN11605767	Male	54	20.5	5	No	Alberta Iset Core	5I
		R327	SAMN12220836	Male	57	33.9	5.8	No	Alberta Iset Core	5I
		Table 2. Recommended Information
		ID	Cause of Death	Cold Ischemia Time (h)	Estimated Purity (%)	Islet Index	Stimulation Index GSIS
		R297	Neurological	13.25	95	1.1	6.05
		R301	Neurological	5	75	0.91	14.93
		R305	Neurological	10	80	1.05	2.15
		R308	Neurological	15.25	80	0.87	5.9
		R310	Neurological	11.25	90	0.82	4.43
		R317	Medical Assistance in Dying	21	90	1.25	19.36
		R318	Neurological	16	90	1.03	7.25
		R327	Neurological	11.5	90	0.91	4.45
